# Adaptive trade-offs between niche-driven defence system selection and horizontal gene transfer suggests clinical success in *Acinetobacter* spp

**DOI:** 10.1101/2025.08.01.668115

**Authors:** Vigneshwaran Muthuraman, Proyash Roy, Paul Dean, Bruno Silvester Lopes, Saadlee Shehreen

**Affiliations:** Science Department, School of Health and Life Sciences, Teesside University, Middlesbrough, TS1 3BX, UK; National Horizons Centre, Teesside University, Darlington DL1 1HG, UK

**Keywords:** *Acinetobacter baumannii*, bacterial defence systems, antimicrobial resistance, horizontal gene transfer, phage therapy

## Abstract

2.

**Introduction:** Bacteria face relentless selective pressure from both antibiotics and bacteriophages, driving the evolution of diverse defence systems and shaping horizontal gene transfer (HGT) dynamics.

**Gap Statement:** The relationship between bacterial defence system repertoires and horizontal gene transfer in clinically relevant *Acinetobacter* species remains poorly understood, limiting our ability to predict resistance evolution and design targeted phage therapies.

**Aim:** To characterize defence arsenal across *Acinetobacter* species and investigate their associations with different HGT markers

**Methodology:** We performed a comparative genomic analysis of 132 genomes from 18 Acinetobacter species, focusing on the interplay between defence architectures and HGT markers.

**Results:** Our result reveals pronounced differences in defence system repertoires between lineages: while most Acinetobacter spp. harbour a multilayered arsenal, the clinically dominant A. baumannii international clone 2 (IC2) exhibits a depleted but specialised defence landscape, notably enriched in the phosphorothioation-based SspBCDE system and nearly devoid of restriction-modification systems. Strikingly, many defence systems display mutual exclusivity, and defence system is tightly linked to the presence of mobile elements, antibiotics, and heavy metal resistance. Plasmid-borne defence systems, especially BREX, are prevalent, highlighting the role of mobile elements in distributing both immunity and resistance traits. These patterns suggest that successful clinical lineages finely balance immune defences and genetic plasticity, facilitating rapid adaptation under antimicrobial selection and phage threats.

**Conclusion:** These findings provide insights into evolutionary trade-offs underpinning multidrug resistance and have implications for designing targeted phage therapies against recalcitrant Acinetobacter infections.

**Data summary:** All bioinformatics analysis workflows, custom scripts, and R code are publicly available at https://github.com/vikos77/Acinetobacter-defence-systems. The repository includes bash scripts for genome downloading and tool execution (scripts 1-10), R scripts for statistical analysis and visualization (scripts 1-9), and conda environment files for reproducible software installation. Complete analysis protocols are documented in the repository README and individual script headers. All software versions and parameters are specified in the code documentation.

**Impact Statement:** This study reveals how defence system composition in Acinetobacter species is shaped by ecological niche and linked to horizontal gene transfer, antibiotic resistance, and mobile genetic elements. Notably, the clinically dominant *A. baumannii* IC2 lineage exhibits a streamlined defence repertoire favouring genetic plasticity, facilitating rapid adaptation under antibiotic and phage pressure. These findings enhance our understanding of resistance evolution and support the rational design of phage-based therapies targeting multidrug-resistant pathogens.
