## Supplementary data S2 for "Adaptive trade-offs between niche-driven defence system selection and horizontal gene transfer suggests clinical success in *Acinetobacter* spp"

### Sheet: Phylogenetic_analysis_BREX
	Phlyogenetic analysis of BREX systems using MPI Bioinformatics Toolkit													genes_count	name_of_profiles_in_sys
														6	BREX__brxA_DUF1819	BREX__brxB_DUF1788	BREX__brxC	BREX__brxL	BREX__pglX1	BREX__pglZA
														6	BREX__brxA_DUF1819	BREX__brxB_DUF1788	BREX__brxC	BREX__brxL	BREX__pglX1	BREX__pglZA
Sr. No	Genome_ID	sys_id	type	subtype	activity	sys_beg	sys_end	protein_in_syst						6	BREX__brxA_DUF1819	BREX__brxB_DUF1788	BREX__brxC	BREX__brxL	BREX__pglX1	BREX__pglZA
1	GCF_002813065	NZ_CP018261.1_BREX_I_11	BREX	BREX_I	Defense	NZ_CP018261.1_36	NZ_CP018261.1_41	NZ_CP018261.1_36	NZ_CP018261.1_37	NZ_CP018261.1_38	NZ_CP018261.1_39	NZ_CP018261.1_40	NZ_CP018261.1_41	6	BREX__brxA_DUF1819	BREX__brxB_DUF1788	BREX__brxC	BREX__brxL	BREX__pglX1	BREX__pglZA
2	GCF_034424115	NZ_CP139945.1_BREX_I_6	BREX	BREX_I	Defense	NZ_CP139945.1_70	NZ_CP139945.1_76	NZ_CP139945.1_70	NZ_CP139945.1_71	NZ_CP139945.1_73	NZ_CP139945.1_74	NZ_CP139945.1_75	NZ_CP139945.1_76	3	BREX__brxA_DUF1819	BREX__brxB_DUF1788	BREX__brxC
3	GCF_003431385	NZ_CP022285.1_BREX_I_6	BREX	BREX_I	Defense	NZ_CP022285.1_130	NZ_CP022285.1_135	NZ_CP022285.1_130	NZ_CP022285.1_131	NZ_CP022285.1_132	NZ_CP022285.1_133	NZ_CP022285.1_134	NZ_CP022285.1_135	6	BREX__brxA_DUF1819	BREX__brxB_DUF1788	BREX__brxC	BREX__brxL	BREX__pglX1	BREX__pglZA
4	GCF_024181765	NZ_CP029006.1_BREX_I_8	BREX	BREX_I	Defense	NZ_CP029006.1_213	NZ_CP029006.1_218	NZ_CP029006.1_213	NZ_CP029006.1_214	NZ_CP029006.1_215	NZ_CP029006.1_216	NZ_CP029006.1_217	NZ_CP029006.1_218	6	BREX__brxA_DUF1819	BREX__brxB_DUF1788	BREX__brxC	BREX__brxL	BREX__pglX1	BREX__pglZA
5	GCF_016576845	NZ_CP066122.1_BREX_I_7	BREX	BREX_I	Defense	NZ_CP066122.1_7	NZ_CP066122.1_9	NZ_CP066122.1_7	NZ_CP066122.1_8	NZ_CP066122.1_9				6	BREX__brxA_DUF1819	BREX__brxB_DUF1788	BREX__brxC	BREX__brxL	BREX__pglX1	BREX__pglZA
6	GCF_034073245	NZ_CP139283.1_BREX_I_11	BREX	BREX_I	Defense	NZ_CP139283.1_69	NZ_CP139283.1_76	NZ_CP139283.1_69	NZ_CP139283.1_70	NZ_CP139283.1_73	NZ_CP139283.1_74	NZ_CP139283.1_75	NZ_CP139283.1_76	6	BREX__brxA_DUF1819	BREX__brxB_DUF1788	BREX__brxC	BREX__brxL	BREX__pglX1	BREX__pglZA
7	GCF_005518095	NZ_CP040260.1_BREX_I_6	BREX	BREX_I	Defense	NZ_CP040260.1_175	NZ_CP040260.1_181	NZ_CP040260.1_175	NZ_CP040260.1_176	NZ_CP040260.1_177	NZ_CP040260.1_178	NZ_CP040260.1_180	NZ_CP040260.1_181	6	BREX__brxA_DUF1819	BREX__brxB_DUF1788	BREX__brxC	BREX__brxL	BREX__pglX1	BREX__pglZA
8	GCF_025398455	NZ_CP104653.1_BREX_I_5	BREX	BREX_I	Defense	NZ_CP104653.1_57	NZ_CP104653.1_62	NZ_CP104653.1_57	NZ_CP104653.1_58	NZ_CP104653.1_59	NZ_CP104653.1_60	NZ_CP104653.1_61	NZ_CP104653.1_62	6	BREX__brxA_DUF1819	BREX__brxB_DUF1788	BREX__brxC	BREX__brxL	BREX__pglX1	BREX__pglZA
9	GCF_009892345	NZ_CP031992.1_BREX_I_15	BREX	BREX_I	Defense	NZ_CP031992.1_31	NZ_CP031992.1_37	NZ_CP031992.1_31	NZ_CP031992.1_32	NZ_CP031992.1_33	NZ_CP031992.1_34	NZ_CP031992.1_36	NZ_CP031992.1_37	6	BREX__brxA_DUF1819	BREX__brxB_DUF1788	BREX__brxC	BREX__brxL	BREX__pglX1	BREX__pglZA
10	GCF_012934905	NZ_CP050386.1_BREX_I_6	BREX	BREX_I	Defense	NZ_CP050386.1_86	NZ_CP050386.1_91	NZ_CP050386.1_86	NZ_CP050386.1_87	NZ_CP050386.1_88	NZ_CP050386.1_89	NZ_CP050386.1_90	NZ_CP050386.1_91	6	BREX__brxA_DUF1819	BREX__brxB_DUF1788	BREX__brxC	BREX__brxL	BREX__pglX1	BREX__pglZA
11	GCF_005519305	NZ_CP038023.1_BREX_I_9	BREX	BREX_I	Defense	NZ_CP038023.1_1	NZ_CP038023.1_82	NZ_CP038023.1_1	NZ_CP038023.1_3	NZ_CP038023.1_4	NZ_CP038023.1_5	NZ_CP038023.1_6	NZ_CP038023.1_82	6	BREX__brxA_DUF1819	BREX__brxB_DUF1788	BREX__brxC	BREX__brxL	BREX__pglX1	BREX__pglZA
12	GCF_023922005	NZ_CP027659.1_BREX_I_11	BREX	BREX_I	Defense	NZ_CP027659.1_158	NZ_CP027659.1_163	NZ_CP027659.1_158	NZ_CP027659.1_159	NZ_CP027659.1_160	NZ_CP027659.1_161	NZ_CP027659.1_162	NZ_CP027659.1_163	6	BREX__brxA_DUF1819	BREX__brxB_DUF1788	BREX__brxC	BREX__brxL	BREX__pglX1	BREX__pglZA
13	GCF_010918635	NZ_CP044464.1_BREX_I_4	BREX	BREX_I	Defense	NZ_CP044464.1_81	NZ_CP044464.1_86	NZ_CP044464.1_81	NZ_CP044464.1_82	NZ_CP044464.1_83	NZ_CP044464.1_84	NZ_CP044464.1_85	NZ_CP044464.1_86	6	BREX__brxA_DUF1819	BREX__brxB_DUF1788	BREX__brxC	BREX__brxL	BREX__pglX1	BREX__pglZA
14	GCF_002165345	NZ_CP033131.1_BREX_I_21	BREX	BREX_I	Defense	NZ_CP033131.1_39	NZ_CP033131.1_44	NZ_CP033131.1_39	NZ_CP033131.1_40	NZ_CP033131.1_41	NZ_CP033131.1_42	NZ_CP033131.1_43	NZ_CP033131.1_44	5	BREX__brxA_DUF1819	BREX__brxB_DUF1788	BREX__brxC	BREX__pglX1	BREX__pglZA
15	GCF_021432045	NZ_CP090385.1_BREX_I_6	BREX	BREX_I	Defense	NZ_CP090385.1_24	NZ_CP090385.1_30	NZ_CP090385.1_24	NZ_CP090385.1_25	NZ_CP090385.1_26	NZ_CP090385.1_27	NZ_CP090385.1_29	NZ_CP090385.1_30	6	BREX__brxA_DUF1819	BREX__brxB_DUF1788	BREX__brxC	BREX__brxL	BREX__pglX1	BREX__pglZA
16	GCF_030518655	NZ_CP130326.1_BREX_I_5	BREX	BREX_I	Defense	NZ_CP130326.1_114	NZ_CP130326.1_120	NZ_CP130326.1_114	NZ_CP130326.1_115	NZ_CP130326.1_116	NZ_CP130326.1_117	NZ_CP130326.1_119	NZ_CP130326.1_120	6	BREX__brxA_DUF1819	BREX__brxB_DUF1788	BREX__brxC	BREX__brxL	BREX__pglX1	BREX__pglZA
17	GCF_010918895	NZ_CP044484.1_BREX_I_7	BREX	BREX_I	Defense	NZ_CP044484.1_61	NZ_CP044484.1_65	NZ_CP044484.1_61	NZ_CP044484.1_62	NZ_CP044484.1_63	NZ_CP044484.1_64	NZ_CP044484.1_65		5	BREX__brxA_DUF1819	BREX__brxB_DUF1788	BREX__brxC	BREX__pglX1	BREX__pglZA
18	GCF_003258335	NZ_CP030031.1_BREX_I_4	BREX	BREX_I	Defense	NZ_CP030031.1_2053	NZ_CP030031.1_2061	NZ_CP030031.1_2053	NZ_CP030031.1_2054	NZ_CP030031.1_2058	NZ_CP030031.1_2059	NZ_CP030031.1_2060	NZ_CP030031.1_2061	6	BREX__brxA_DUF1819	BREX__brxB_DUF1788	BREX__brxC	BREX__brxL	BREX__pglX1	BREX__pglZA
19	GCF_023809625	NZ_CP098792.1_BREX_I_5	BREX	BREX_I	Defense	NZ_CP098792.1_61	NZ_CP098792.1_66	NZ_CP098792.1_61	NZ_CP098792.1_62	NZ_CP098792.1_63	NZ_CP098792.1_64	NZ_CP098792.1_65	NZ_CP098792.1_66	6	BREX__brxA_DUF1819	BREX__brxB_DUF1788	BREX__brxC	BREX__brxL	BREX__pglX1	BREX__pglZA
20	GCF_010919095	NZ_CP044475.1_BREX_I_3	BREX	BREX_I	Defense	NZ_CP044475.1_141	NZ_CP044475.1_145	NZ_CP044475.1_141	NZ_CP044475.1_142	NZ_CP044475.1_143	NZ_CP044475.1_144	NZ_CP044475.1_145		6	BREX__brxA_DUF1819	BREX__brxB_DUF1788	BREX__brxC	BREX__brxL	BREX__pglX1	BREX__pglZA
21	GCF_016607565	NZ_CP060812.1_BREX_I_7	BREX	BREX_I	Defense	NZ_CP060812.1_27	NZ_CP060812.1_32	NZ_CP060812.1_27	NZ_CP060812.1_28	NZ_CP060812.1_29	NZ_CP060812.1_30	NZ_CP060812.1_31	NZ_CP060812.1_32	6	BREX__brxA_DUF1819	BREX__brxB_DUF1788	BREX__brxC	BREX__brxL	BREX__pglX1	BREX__pglZA
22	GCF_033557205	NZ_CP114602.1_BREX_I_8	BREX	BREX_I	Defense	NZ_CP114602.1_53	NZ_CP114602.1_58	NZ_CP114602.1_53	NZ_CP114602.1_54	NZ_CP114602.1_55	NZ_CP114602.1_56	NZ_CP114602.1_57	NZ_CP114602.1_58
23	GCF_017723975	NZ_CP072271.1_BREX_I_9	BREX	BREX_I	Defense	NZ_CP072271.1_92	NZ_CP072271.1_98	NZ_CP072271.1_92	NZ_CP072271.1_93	NZ_CP072271.1_95	NZ_CP072271.1_96	NZ_CP072271.1_97	NZ_CP072271.1_98
24	GCF_019787625	NZ_CP032102.1_BREX_I_7	BREX	BREX_I	Defense	NZ_CP032102.1_194	NZ_CP032102.1_201	NZ_CP032102.1_194	NZ_CP032102.1_195	NZ_CP032102.1_198	NZ_CP032102.1_199	NZ_CP032102.1_200	NZ_CP032102.1_201
